# Melon pan-genome and multi-parental framework for high-resolution trait dissection

**DOI:** 10.1101/2022.08.09.503186

**Authors:** Elad Oren, Asaf Dafna, Galil Tzuri, Ilan Halperin, Tal Isaacson, Meital Elkabetz, Ayala Meir, Uzi Saar, Shachar Ohali, Thuy La, Cinta Romay, Yaakov Tadmor, Arthur A Schaffer, Edward S Buckler, Roni Cohen, Joseph Burger, Amit Gur

## Abstract

Linking between genotype and phenotype is a fundamental goal in biology and requires robust data for both layers. The prominent increase in plant genome sequencing and comparisons of multiple related individuals, exposed the abundance of structural genomic variation and suggest that a single reference genome cannot represent the complete sequence diversity of a crop species, leading to the expansion of the pan-genome concept. For high-resolution forward genetics, this unprecedented access to genomic variation should be paralleled by availability and phenotypic characterization of genetic diversity, and effective integration between these layers. Here, we describe a multi-parental framework for trait dissection in melon, leveraging a novel pan-genome constructed for this crop. Melon (*Cucumis melo* L.) is an important crop from the *Cucurbitaceae* family, which display extensive phenotypic variation available for breeding. A diverse core set of 25 founder lines (*MelonCore25*) was sequenced using a combination of short and long-read technologies and their genomes were assembled *de novo*. The construction of a melon pan-genome exposed substantial variation in genome size and structure, including detection of ~300,000 structural variants and ~9 million SNPs. A half-diallel derived set of 300 F_2_ populations representing all possible *MelonCore25* parental combinations was constructed as framework for trait dissection through integration with the pan-genome. We demonstrate the potential of this unified framework for genetic analysis of various melon traits, including rind color and mottling pattern, fruit sugar content and resistance to fungal diseases. We anticipate that utilization of this integrated resource will enhance genetic dissection of important traits and accelerate melon breeding.

**Significance statement:** Pan-genomes aim to address the abundance of genome structural variation within species for improved genomic analyses. New pan-genome, constructed from *de novo* genome assemblies of 25 diverse melon (*Cucumis melo* L.) accessions is integrated with a half-diallel derived set of 300 F2 populations representing all possible parental combinations. The potential of this unified multi-parental trait dissection framework for melon genetics and breeding is presented.
