## Supplementary material for "Melon pan-genome and multi-parental framework for high-resolution trait dissection": Sup._Table1

### Sheet: Sheet1
Sup. Table 1: Nanopore sequencing statistics
sample	Total Bases in ONT Reads (Mb)	ONT Reads Median Length (bp)	ONT Reads Median Quality (Phred)	Total ONT Read Number	ONT Reads N50 (bp)	Total ONT Coverage	ONT Assembly Coverage (ONT Phred>7)	Illumina Reads Coverage
ARJ_v2.0	29,000.4	9,488	10.2	1,921,573	12,582	80	72	34
AY_v2.0	27,134.0	8,926	9.5	1,642,730	16,882	74	53	26
BAHC_v2.0	27,119.0	10,726	10.4	1,253,039	14,351	76	60	33
BDR_v2.0	27,459.4	9,362	10.1	2,877,721	15,742	75	57	38
BEL_v2.0	24,971.3	9,494	10.0	1,670,891	12,549	69	54	31
DOYA_v2.0	22,940.0	6,500	10.4	2,919,311	11,905	63	49	25
DUD_v2.0	22,923.8	9,302	10.5	2,276,438	13,971	64	49	34
DUL_v2.0	23,291.8	11,743	9.5	1,696,553	20,246	64	57	28
ESL_v2.0	20,155.6	6,638	9.7	2,784,750	8,828	56	39	52
INB_v2.0	21,817.2	8,284	10.1	2,182,569	13,085	60	45	80
KRY_v2.0	19,860.8	13,807	9.8	996,338	21,049	54	54	55
NA_v2.0	27,987.1	13,990	10.2	680,734	22,640	77	80	49
NUN_v2.0	28,011.5	6,964	10.2	1,809,939	10,414	77	59	52
NY_v2.0	19,170.3	11,569	9.4	1,025,764	18,709	53	39	32
OHG_v2.0	24,362.2	24,061	10.3	721,518	41,607	65	54	64
PI161_v2.0	21,867.9	7,362	9.2	2,324,767	10,306	61	44	36
PI164_v2.0	27,492.4	4,549	9.9	3,165,678	8,719	76	53	47
PI414_v2.0	48,499.0	14,803	10.2	2,927,659	23,486	134	101	50
PSR_v2.0	21,813.9	8,576	10.1	1,952,029	12,167	60	44	63
QME_v2.0	31,966.2	11,527	10.4	901,498	14,818	89	70	57
SAS_v2.0	19,072.8	11,753	10.6	1,478,697	16,097	53	41	58
TAD_v2.0	31,720.5	6,269	9.5	1,667,753	16,307	86	72	35
TOG_v2.0	23,721.1	10,298	9.3	1,349,199	14,333	66	46	52
TVT_v2.0	26,802.8	7,942	9.8	2,826,068	13,987	73	55	56
VEP_v2.0	23,256.2	9,174	9.6	2,883,422	15,667	64	48	29
