## Supplementary material for "Melon pan-genome and multi-parental framework for high-resolution trait dissection": Sup._Table4

### Sheet: Sheet1
Sup. Table 4: List of 22 Indels validated by PCR (also in Sup. Figure 2)
Indel #	Type compared to DHL92	seq name	chr	Primer Fwd.sequence	Position v4.0	Primer Rev.sequence	Position v4.0	length DULCE	length PI414	Size difference	Similar to DHL92 reference	Comment
1	Insertion	chr01:26661226-26661228_Insertion	1	CTGTTCTTGTGCTTAGGCTC	26661150	ATCGAAGCCTATAATTATATAGC	26661320	183	1342	1159	DULCE
2	Deletion	chr01:33897214-33897230_Deletion	1	ACACGATCGTTTAGATTTTGG	33897202	AATCTCATCTAAATCGTGTACC	33897331	145	129	16	DULCE
3	Insertion	chr01:34410815-34410823_Insertion	1	ATTCGGGCTTCTTCTTGGAG	34410710	GGCGTTCGAACCACACTC	34410960	1472	263	1209	PI414
4	Insertion	chr01:34779490-34779491_Insertion	1	GTTTGTTCACGTGACTGTTTG	34779340	GTAGAACAAAAGAGGGAATTAG	34779560	239	690	451	DULCE
5	Deletion	chr01:37026780-37026910_Deletion_V3.6.1	1	TCATTGTACATCTTGAGAAGTC	37,026,780 V3.6.1	CAACGAAGTACTTCTGTACATG	37,026,910 V3.6.1	140	104	36	DULCE	Sequence absent from DHL92 V4.0
6	Insertion	chr02:23219086-23219087_Insertion	2	TACCTTCTTAGCCTATTTCTTG	23219020	GCCTACGTAACTTGAGTAATC	23219140	150	288	138	DULCE
7	Insertion	chr02:24559161-24559162_Insertion	2	GTGACGAGAACAACAATACAA	24559240	GTCCTCCAATTAGCCTCAAC	24559240	232	339	107	DULCE
8	Deletion	chr02:26914824-26914857_Deletion	2	TTAACCGTTAGCCTTTCTACC	26914710	TTTGTTGTGTTTGAAATCGAAC	26914919	179	212	33	PI414
9	Deletion	chr02:26934067-26934087_Deletion	2	GTAGTTGAGTTTGTGTTAATAG	26933966	GTTACAGAGTGATTATAAATAGG	26934153	165	190	25	PI414
10	Deletion	chr06:1140004-1140042_Deletion	6	GTTGCAAATTATGTTCTCTTAG	1139876	CAGAAGAGAATAAAGATAATCG	1140084	209	164	45	DULCE
11	Insertion	chr06:3208541-3208570_Insertion	6	TAGTACTGTTGAGGTGGATAG	3208460	AGTCTCCGGGTAGAAGTCC	3208630	196	925	729	DULCE	Deletion based on Illumina reads
12	Deletion	chr06:6581694-6581780_Deletion	6	AATCATAGATAAAATCTTAGTCG	6581455	CCAATCCAACTCACTCTCC	6581880	440	310	88	DULCE
13	Deletion	chr06:22671871-22671919_Deletion	6	CCATGTGGTTGCCTTCTTTG	22671790	TCTCTTACAAATTTTCTCACTG	22672005	170	229	59	PI414
14	Deletion	chr10:13667585-13667617_Deletion	10	TGTATCATGACTTGCATTACG	13667479	ACAAAGAGCCTCAACTCCG	13667660	194	162	32	DULCE
15	Deletion	chr10:13926750-13926780_Deletion	10	GAGTAAGGAGATCATTTAAAGC	13926687	AAGATTGCTATGAGATCAAGAC	13926841	155	125	30	DULCE
16	Insertion	chr11:26511276-26511277_Insertion	11	AGTTACTGTTCCCTCTCTTTC	26511040	CCGCATCCATAGTGTTTATCC	26511380	360	660	300	DULCE
17	Deletion	chr11:27247375-27247409_Deletion	11	TACCTGCTTTCTTTTAATTTTTAC	27247321	CAAATATAATCGCAAATACTGAC	27247441	85	121	36	PI414
18	Insertion	chr11:27594519-27594520_Insertion	11	ATGCACTCTTTGATTTCGAGG	27594390	GTGATGGATTAAAATGCAAACC	27594630	270	500	230	DULCE
19	Insertion	chr11:28874009-28874017_Insertion	11	TTCCTCATCATGTTATCGAAAG	28873980	TTAGACACATTCTTTAACACTC	28874160	1303	200	1103	PI414
20	Deletion	chr11:30593668-30593694_Deletion	11	AAAAGTGAGAACTTCCAATCC	30593606	TACGGCTCTTATTTGAATCATC	30593734	102	129	27	PI414
21	Insertion	chr11:30702124-30702125_Insertion	11	CCATACCAGACCAAGGAAAC	30702030	TCCTGGAAATGAATATGAAACC	30702180	560	163	397	PI414
22	Deletion	chr11:31734613-31734659_Deletion	11	ACTTGTGAATAGTTGTGCATC	31734535	TACCTTCATAGACTATAGTACC	31734670	130	153	23	PI414
