## Supplementary material for "Melon pan-genome and multi-parental framework for high-resolution trait dissection": Sup._Table5

### Sheet: SNPs
Sup. Table 5: SNPs and short exonic polymorphisms in genes within the mottled rind interval on chromosome 2
Gene_Name	Annotation	ID	POS	REF	ALT	Effect	Effect_Impact	Functional_Class	Codon_Change	Amino_Acid_Change	Amino_Acid_length	Exon_Rank	BEL	DUD	INB	PI161	PI414	PSR	QME	ARJ	AY	BAHC	BDR	DOYA	DUL	ESL	KRY	NA	NDD1	NY	OHG	PI164	SAS	TAD	TOG	TVT	VEP	ALT Frequency
													M	M	M	M	M	M	M	S	S	S	S	S	S	S	S	S	S	S	S	S	S	S	S	S	S
MELO3C026284.2	Embryo defective 2759 protein, putative	S02_26139698	26139698	A	T	NON_SYNONYMOUS_CODING	MODERATE	MISSENSE	ttT/ttA	F300L	333	4	0	0	0	0	ALT	0	0	0	0	0	0	0	0	0	0	0	0	0	0	0	0	0	0	0	0	0.04
		S02_26139770	26139770	A	G	SYNONYMOUS_CODING	LOW	SILENT	gcT/gcC	A276	333	4	0	0	0	0	0	0	ALT	ALT	0	0	0	0	0	0	0	0	0	0	0	0	0	0	0	0	0	0.08
		S02_26139968	26139968	C	T	SYNONYMOUS_CODING	LOW	SILENT	caG/caA	Q210	333	4	ALT	ALT	ALT	0	ALT	ALT	0	0	0	0	0	ALT	ALT	0	HET	0	ALT	ALT	0	ALT	0	0	0	0	0	0.4
		S02_26140309	26140309	AT	A	FRAME_SHIFT	HIGH		atc/	I191	333	3	0	0	0	0	ALT	0	0	0	0	0	0	0	0	0	0	0	0	0	0	0	0	0	0	0	0	0.04
		S02_26140328	26140328	G	A	SYNONYMOUS_CODING	LOW	SILENT	Ctg/Ttg	L185	333	3	ALT	ALT	ALT	0	0	ALT	0	0	0	0	0	ALT	ALT	0	HET	0	ALT	ALT	0	HET	0	0	0	0	0	0.32
		S02_26140465	26140465	C	T	NON_SYNONYMOUS_CODING	MODERATE	MISSENSE	tGt/tAt	C139Y	333	3	ALT	ALT	ALT	0	0	ALT	0	0	0	0	0	ALT	ALT	0	HET	0	ALT	ALT	0	HET	0	0	0	0	0	0.32
		S02_26141120	26141120	C	T	NON_SYNONYMOUS_CODING	MODERATE	MISSENSE	Gtt/Att	V9I	333	2	ALT	ALT	ALT	0	0	ALT	0	0	0	0	0	ALT	ALT	0	HET	0	ALT	ALT	0	HET	0	0	0	0	0	0.32
		S02_26142442	26142442	TGAA	T	UTR_5_PRIME	MODIFIER		19		333	1	0	0	0	0	0	0	ALT	ALT	0	0	0	0	0	0	0	0	0	0	0	0	0	0	0	0	0	0.08
MELO3C026283.2	Protein MODIFIER OF SNC1 1	S02_26143390	26143390	C	T	UTR_3_PRIME	MODIFIER		469		1520	11	ALT	ALT	ALT	0	0	ALT	0	0	0	0	0	ALT	ALT	0	HET	0	ALT	ALT	0	HET	0	0	0	0	0	0.32
		S02_26144052	26144052	G	A	NON_SYNONYMOUS_CODING	MODERATE	MISSENSE	gCt/gTt	A1457V	1520	11	0	0	ALT	0	0	0	0	0	0	0	0	0	0	0	0	0	0	0	0	0	0	0	0	0	0	0.04
		S02_26144063	26144063	ATGCTGCTGCTGC	A	CODON_CHANGE_PLUS_CODON_DELETION	MODERATE		cagcagcagcagcat/cat	QQQQH1449H	1520	11	0	0	0	0	0	0	ALT	0	0	0	0	0	0	0	0	0	0	0	0	0	0	0	0	0	0	0.04
		S02_26144120	26144120	G	A	SYNONYMOUS_CODING	LOW	SILENT	tcC/tcT	S1434	1520	11	0	0	0	0	0	0	0	ALT	0	0	0	0	0	0	0	0	0	0	0	0	0	0	0	0	0	0.04
		S02_26144562	26144562	G	A	NON_SYNONYMOUS_CODING	MODERATE	MISSENSE	gCa/gTa	A1287V	1520	11	ALT	ALT	ALT	0	0	ALT	0	0	0	0	0	ALT	ALT	0	HET	0	ALT	ALT	0	HET	0	0	0	0	0	0.32
		S02_26144577	26144577	A	G	NON_SYNONYMOUS_CODING	MODERATE	MISSENSE	tTc/tCc	F1282S	1520	11	ALT	ALT	ALT	0	ALT	ALT	ALT	ALT	0	0	0	ALT	ALT	0	HET	0	ALT	ALT	0	ALT	0	0	0	0	0	0.48
		S02_26144714	26144714	T	G	SYNONYMOUS_CODING	LOW	SILENT	gcA/gcC	A1236	1520	11	0	0	0	0	ALT	0	0	ALT	0	0	0	0	0	0	0	0	0	0	0	HET	0	0	0	0	0	0.08
		S02_26145228	26145228	A	G	NON_SYNONYMOUS_CODING	MODERATE	MISSENSE	gTt/gCt	V1065A	1520	11	ALT	ALT	ALT	0	0	ALT	0	0	0	0	0	ALT	ALT	0	HET	0	ALT	ALT	0	HET	0	0	0	0	0	0.32
		S02_26145612	26145612	C	T	NON_SYNONYMOUS_CODING	MODERATE	MISSENSE	aGt/aAt	S937N	1520	11	ALT	ALT	ALT	0	0	ALT	0	0	0	0	0	ALT	ALT	0	HET	0	ALT	ALT	0	0	0	0	0	0	0	0.32
		S02_26145937	26145937	G	A	NON_SYNONYMOUS_CODING	MODERATE	MISSENSE	Cca/Tca	P829S	1520	11	0	0	0	0	0	0	ALT	0	0	0	0	0	0	0	0	0	0	0	0	0	0	0	0	0	0	0.04
		S02_26145950	26145950	T	C	SYNONYMOUS_CODING	LOW	SILENT	acA/acG	T824	1520	11	0	0	0	0	0	0	ALT	0	0	0	0	0	0	0	0	0	0	0	0	0	0	0	0	0	0	0.04
		S02_26146065	26146065	A	G	NON_SYNONYMOUS_CODING	MODERATE	MISSENSE	aTg/aCg	M820T	1520	10	ALT	ALT	ALT	0	0	ALT	0	0	0	0	0	ALT	ALT	0	HET	0	ALT	ALT	0	HET	0	0	0	0	0	0.32
		S02_26146355	26146355	A	G	SPLICE_SITE_REGION+INTRON	LOW				1520	9	0	0	0	0	ALT	0	0	0	0	0	0	0	0	0	0	0	0	0	0	0	0	0	0	0	0	0.04
		S02_26146592	26146592	T	G	SYNONYMOUS_CODING	LOW	SILENT	Aga/Cga	R675	1520	9	0	0	0	0	0	0	ALT	0	0	0	0	0	0	0	0	0	0	0	0	0	0	0	0	0	0	0.04
		S02_26146720	26146720	G	A	SYNONYMOUS_CODING	LOW	SILENT	aaC/aaT	N655	1520	8	0	0	0	0	0	0	0	0	0	ALT	0	0	0	0	0	0	0	0	0	0	ALT	0	0	0	0	0.08
		S02_26147002	26147002	G	A	SYNONYMOUS_CODING	LOW	SILENT	ttC/ttT	F561	1520	8	ALT	ALT	ALT	0	0	ALT	0	0	0	0	0	ALT	ALT	0	HET	0	ALT	ALT	0	HET	0	0	0	0	0	0.32
		S02_26147256	26147256	T	C	NON_SYNONYMOUS_CODING	MODERATE	MISSENSE	Agg/Ggg	R477G	1520	8	0	0	0	0	ALT	0	0	ALT	0	0	0	0	0	0	0	0	0	0	0	HET	0	0	0	0	0	0.08
		S02_26147261	26147261	T	C	NON_SYNONYMOUS_CODING	MODERATE	MISSENSE	aAa/aGa	K475R	1520	8	ALT	ALT	ALT	0	0	ALT	0	0	0	0	0	ALT	ALT	0	HET	0	ALT	ALT	0	HET	0	0	0	0	0	0.32
		S02_26147875	26147875	C	T	SYNONYMOUS_CODING	LOW	SILENT	caG/caA	Q270	1520	8	0	0	0	0	ALT	0	ALT	ALT	0	0	0	0	0	0	0	0	0	0	0	HET	0	0	0	0	0	0.12
		S02_26147969	26147969	C	G	NON_SYNONYMOUS_CODING	MODERATE	MISSENSE	aGt/aCt	S239T	1520	8	ALT	ALT	ALT	0	0	ALT	0	0	0	0	0	ALT	ALT	0	HET	0	ALT	ALT	0	HET	0	0	0	0	0	0.32
		S02_26149535	26149535	T	C	SYNONYMOUS_CODING	LOW	SILENT	tcA/tcG	S153	1520	5	0	0	0	0	ALT	0	0	ALT	0	0	0	0	0	0	0	0	0	0	0	HET	0	0	0	0	0	0.08
		S02_26149804	26149804	A	G	NON_SYNONYMOUS_CODING	MODERATE	MISSENSE	Tca/Cca	S64P	1520	5	0	0	0	0	0	0	0	ALT	0	0	0	0	0	0	0	0	0	0	0	0	0	0	0	0	0	0.04
		S02_26151456	26151456	T	C	SYNONYMOUS_CODING	LOW	SILENT	gaA/gaG	E9	1520	2	0	0	0	0	0	0	0	ALT	0	0	0	0	0	0	0	0	0	0	0	0	0	0	0	0	0	0.04
		S02_26152669	26152669	T	C	SPLICE_SITE_REGION+INTRON	LOW				1520	1	ALT	ALT	ALT	0	0	ALT	ALT	0	0	0	0	ALT	ALT	0	HET	0	ALT	ALT	0	HET	0	0	0	0	0	0.36
		S02_26152721	26152721	A	G	UTR_5_PRIME	MODIFIER		1239		1520	1	ALT	ALT	ALT	HET	0	ALT	ALT	0	0	0	0	ALT	ALT	0	HET	0	ALT	ALT	0	HET	0	0	0	0	0	0.36
MELO3C026282.2	Sec14p-like phosphatidylinositol transfer family protein	S02_26156408	26156408	AT	A	UTR_3_PRIME	MODIFIER		941		261	8	ALT	ALT	ALT	0	0	ALT	0	0	0	0	0	ALT	ALT	0	HET	0	ALT	ALT	0	HET	0	0	0	0	0	0.32
		S02_26156477	26156477	GAA	G	UTR_3_PRIME	MODIFIER		871		261	8	ALT	ALT	ALT	0	0	ALT	0	0	0	0	0	ALT	ALT	0	HET	0	ALT	ALT	0	ALT	0	0	0	0	0	0.36
		S02_26156641	26156641	T	G	UTR_3_PRIME	MODIFIER		709		261	8	ALT	ALT	ALT	0	0	ALT	0	0	0	0	0	ALT	ALT	0	HET	0	ALT	ALT	0	HET	0	0	0	0	0	0.32
		S02_26157351	26157351	C	T	SYNONYMOUS_STOP	LOW	SILENT	tGa/tAa	*262	261	6	0	0	0	0	0	0	0	0	ALT	0	ALT	0	0	0	HET	ALT	0	0	0	0	0	ALT	0	ALT	ALT	0.24
		S02_26157401	26157401	G	T	SYNONYMOUS_CODING	LOW	SILENT	atC/atA	I245	261	6	ALT	ALT	ALT	0	0	ALT	0	0	0	0	0	ALT	ALT	0	HET	0	ALT	ALT	0	0	0	0	0	0	0	0.32
		S02_26158847	26158847	T	C	SYNONYMOUS_CODING	LOW	SILENT	aaA/aaG	K153	261	4	ALT	ALT	ALT	0	0	ALT	0	0	0	0	0	ALT	ALT	0	HET	0	ALT	ALT	0	0	0	0	0	0	0	0.32
		S02_26159267	26159267	G	A	SYNONYMOUS_CODING	LOW	SILENT	caC/caT	H141	261	3	ALT	ALT	ALT	0	ALT	ALT	ALT	ALT	0	0	0	ALT	ALT	0	HET	0	ALT	ALT	0	ALT	0	0	0	0	0	0.48
		S02_26159397	26159397	C	T	NON_SYNONYMOUS_CODING	MODERATE	MISSENSE	cGt/cAt	R98H	261	3	ALT	ALT	ALT	0	0	ALT	0	0	0	0	0	ALT	ALT	0	HET	0	ALT	ALT	0	0	0	0	0	0	0	0.32
		S02_26159652	26159652	T	A	NON_SYNONYMOUS_CODING	MODERATE	MISSENSE	gaA/gaT	E85D	261	2	ALT	ALT	ALT	0	0	ALT	0	0	0	0	0	ALT	ALT	0	HET	0	ALT	ALT	0	0	0	0	0	0	0	0.32
		S02_26160430	26160430	A	G	UTR_5_PRIME	MODIFIER		11		261	1	ALT	ALT	ALT	0	0	ALT	0	0	0	0	0	ALT	ALT	0	HET	0	ALT	ALT	0	0	0	0	0	0	0	0.32
		S02_26160489	26160489	G	A	START_GAINED	LOW				261	1	0	0	0	0	0	0	0	ALT	0	0	0	0	0	0	0	0	0	0	0	0	0	0	0	0	0	0.04
MELO3C026281.2	Carboxyl-terminal peptidase, putative (DUF239)	S02_26169027	26169027	C	CA	UTR_5_PRIME	MODIFIER		544		406	1	0	ALT	0	0	ALT	0	ALT	0	0	0	0	ALT	ALT	0	HET	0	0	ALT	0	ALT	0	0	0	0	0	0.28
		S02_26169030	26169030	G	C	UTR_5_PRIME	MODIFIER		544		406	1	0	ALT	0	0	ALT	0	ALT	0	0	0	0	ALT	ALT	0	HET	0	0	ALT	0	ALT	0	0	0	0	0	0.28
		S02_26169050	26169050	T	C	START_GAINED	LOW				406	1	0	ALT	0	0	0	0	ALT	0	0	0	0	0	ALT	0	HET	0	0	ALT	0	0	0	0	0	0	0	0.16
		S02_26169237	26169237	GA	G	UTR_5_PRIME	MODIFIER		333		406	1	0	ALT	0	0	ALT	0	ALT	0	0	0	0	ALT	ALT	0	HET	0	0	ALT	0	ALT	0	0	0	0	0	0.28
		S02_26169537	26169537	T	G	UTR_5_PRIME	MODIFIER		37		406	1	0	0	0	0	ALT	0	0	0	0	0	0	ALT	0	0	0	0	0	0	0	ALT	0	0	0	0	0	0.12
		S02_26169542	26169542	C	T	START_GAINED	LOW				406	1	0	0	0	0	ALT	0	0	0	0	0	0	ALT	0	0	0	0	0	0	0	ALT	0	0	0	0	0	0.12
		S02_26169810	26169810	G	A	SPLICE_SITE_REGION+INTRON	LOW				406	1	0	ALT	0	0	0	0	0	0	0	0	0	0	ALT	0	HET	0	0	ALT	0	0	0	0	0	0	0	0.12
		S02_26170042	26170042	T	C	SYNONYMOUS_CODING	LOW	SILENT	gcT/gcC	A104	406	3	0	0	0	0	0	0	0	0	0	0	0	ALT	0	0	0	0	0	0	0	0	0	0	0	0	0	0.04
		S02_26170699	26170699	C	T	SYNONYMOUS_CODING	LOW	SILENT	ggC/ggT	G212	406	4	0	ALT	0	0	ALT	0	ALT	0	0	0	0	ALT	ALT	0	HET	0	0	ALT	0	ALT	0	0	0	0	0	0.28
MELO3C026280.2	JmjC domain-containing protein 4	S02_26174493	26174493	AATATATATATATATATATATATATATATATATATATATATATATATATATATATATATATATATATATATATATATATATATATATATATATATATATATATATATATAT	A	SPLICE_SITE_REGION	LOW				454	8	0	./.	0	./.	0	0	0	0	0	ALT	0	0	0	0	0	0	0	0	0	./.	ALT	0	0	0	0	0.08
		S02_26174512	26174512	ATATATATATATATATATATATATATATATATATATATATATATATATATATATATATATATATATATATATATATATATATATATATATATATATAT	N	SPLICE_SITE_REGION	LOW				454	8	0	./.	0	0	ALT	0	./.	./.	./.	ALT	0	ALT	./.	0	0	ALT	0	ALT	./.	0	ALT	./.	0	ALT	ALT	0.32
		S02_26174514	26174514	ATATATATATATATATATATATATATATATATATATATATATATATATATATATATATATATATATATATATATATATATATATATATATATATAT	N,AATATATATATATATATATATATATATATATATATATATATATATATATATATATATATATATATATATATATATATATATATATATATATATAT	SPLICE_SITE_REGION	LOW				454	8	ALT	2022-02-02	0	0	ALT	ALT	./.	./.	./.	ALT	0	ALT	./.	0	HET	ALT	ALT	ALT	./.	ALT	ALT	./.	0	ALT	ALT	0.48
		S02_26174636	26174636	C	T	UTR_3_PRIME	MODIFIER		596		454	8	0	0	0	0	0	0	0	0	0	0	0	0	0	0	0	0	0	ALT	0	./.	0	0	0	0	0	0.04
		S02_26174725	26174725	T	TGAGTGAAGAGAA	UTR_3_PRIME	MODIFIER		506		454	8	ALT	ALT	0	0	ALT	ALT	0	0	0	0	0	0	ALT	0	HET	0	ALT	ALT	0	ALT	0	0	0	0	0	0.32
		S02_26175214	26175214	T	C	UTR_3_PRIME	MODIFIER		18		454	8	ALT	ALT	0	0	0	ALT	0	0	0	0	0	0	ALT	0	HET	0	ALT	0	0	HET	0	0	0	0	0	0.2
		S02_26175324	26175324	T	G	NON_SYNONYMOUS_CODING	MODERATE	MISSENSE	Aac/Cac	N425H	454	8	0	0	0	0	ALT	0	0	0	0	0	0	0	0	0	0	0	0	0	0	HET	0	0	0	0	0	0.04
		S02_26175338	26175338	A	G	NON_SYNONYMOUS_CODING	MODERATE	MISSENSE	tTg/tCg	L420S	454	8	ALT	ALT	0	0	ALT	ALT	ALT	0	0	0	0	0	ALT	0	HET	0	ALT	ALT	0	ALT	0	0	0	0	0	0.36
		S02_26175480	26175480	C	T	NON_SYNONYMOUS_CODING	MODERATE	MISSENSE	Gtg/Atg	V373M	454	8	ALT	ALT	0	0	0	ALT	0	0	0	0	0	0	ALT	0	HET	0	ALT	0	0	HET	0	0	0	0	0	0.2
