## Supplementary material for "Melon pan-genome and multi-parental framework for high-resolution trait dissection": Sup._Table6

### Sheet: SVs
											Sup. Table 6: SVs within the mottled rind interval on chromosome 2, across MelonCore25
gene_name	SV_allele_name	allele_name	SV_length	chr of Mottled_interval_SV_and_genes2	gene_start	gene_end	SV_start	SV_end	locus_name	locus_name_by_type	Chromosome	bp_start	bp_end	length	type	seq	repeat_type	repeat_class	repeat_percent_of_seq	meandepth	meanbaseq	Frequency	ARJ	AY	BAHC	BDR	BEL	DOYA	DUD	DUL	ESL	INB	KRY	NA	NDD1	NY	OHG	PI161	PI164	PI414	PSR	QME	SAS	TAD	TOG	TVT	VEP
MELO3C026292.2	chr02:26077334-26077349_Deletion	chr02:26077334-26077349_Deletion	15	chr02	26073483	26077964	26077334	26077349	chr02:26077334-26077349	chr02:26077334-26077349_Del	chr02	26077334	26077349	15	Deletion	CAAAAAAAAAAAAAA	(A)n	Simple_repeat		31	27	0.04	0	0	0	0	0	0	0	0	0	0	0	0	0	0	0	0	1	0	0	0	0	0	0	0	0
MELO3C026292.2	chr02:26077618-26077618_Insertion	chr02:26077618-26077618_Insertion	15	chr02	26073483	26077964	26077618	26077618	chr02:26077618-26077618	chr02:26077618-26077618_Ins	chr02	26077618	26077618	15	Insertion	AGAGAGAGAGAGAGA	(GA)n	Simple_repeat		41	24	0.04	0	0	0	0	0	0	0	0	0	0	0	0	0	1	0	0	0	0	0	0	0	0	0	0	0
MELO3C026292.2	chr02:26077835-26077835_Insertion	chr02:26077835-26077835_Insertion	21	chr02	26073483	26077964	26077835	26077835	chr02:26077834-26077837	chr02:26077834-26077837_Ins	chr02	26077835	26077835	21	Insertion	AGAAGAAGAAGAAGAAAAAAA	(AGA)n	Simple_repeat	0.9	44	21	0.08	0	1	0	0	0	0	0	0	0	0	0	0	0	1	0	0	0	0	0	0	0	0	0	0	0
MELO3C026292.2	chr02:26077836-26077836_Insertion	chr02:26077836-26077836_Insertion	24	chr02	26073483	26077964	26077836	26077836	chr02:26077834-26077837	chr02:26077834-26077837_Ins	chr02	26077836	26077836	24	Insertion	GAAGAAGAAGAAGAAGAAGAAGAA	(GAA)n	Simple_repeat	1	44	23	0.04	0	0	0	0	0	0	0	0	0	0	0	0	0	0	0	0	0	1	0	0	0	0	0	0	0
MELO3C026290.2	chr02:26088305-26088353_Deletion	chr02:26088305-26088353_Deletion	48	chr02	26087380	26091588	26088305	26088353	chr02:26088305-26088361	chr02:26088305-26088361_Del	chr02	26088305	26088353	48	Deletion	TTTAGGTCTCCTTGCAGAAAGATAGGAAGCTCTTGAATCCTTCCCTCA		Non_repetitive		38	21	0.08	0	0	0	0	0	0	0	0	0	0	0	0	0	0	0	0	0	1	0	1	0	0	0	0	0
MELO3C026290.2	chr02:26088306-26088361_Deletion	chr02:26088306-26088361_Deletion	55	chr02	26087380	26091588	26088306	26088361	chr02:26088305-26088361	chr02:26088305-26088361_Del	chr02	26088306	26088361	55	Deletion	TTAGGTCTCCTTGCAGAAAGATAGGAAGCTCTTGAATCCTTCCCTCACCGTTGTT		Non_repetitive		39	21	0.32	1	1	0	0	0	1	1	1	0	0	1	0	0	1	0	0	1	0	0	0	0	0	0	0	0
MELO3C026286.2	chr02:26110844-26110863_Deletion	chr02:26110844-26110863_Deletion	19	chr02	26109608	26130893	26110844	26110863	chr02:26110844-26110871	chr02:26110844-26110871_Del	chr02	26110844	26110863	19	Deletion	GGGGCCTTTTTTTTTTTTT		Non_repetitive		25	12	0.04	1	0	0	0	0	0	0	0	0	0	0	0	0	0	0	0	0	0	0	0	0	0	0	0	0
MELO3C026286.2	chr02:26110848-26110871_Deletion	chr02:26110848-26110871_Deletion	23	chr02	26109608	26130893	26110848	26110871	chr02:26110844-26110871	chr02:26110844-26110871_Del	chr02	26110848	26110871	23	Deletion	CCTTTTTTTTTTTTTCGGTGGGG		Non_repetitive		28	13	0.04	0	0	0	0	0	0	0	0	0	0	0	0	0	0	0	0	0	1	0	0	0	0	0	0	0
MELO3C026286.2	chr02:26110896-26110924_Deletion	chr02:26110896-26110924_Deletion	28	chr02	26109608	26130893	26110896	26110924	chr02:26110896-26110924	chr02:26110896-26110924_Del	chr02	26110896	26110924	28	Deletion	TGCTCGGTGCGGGATAGTCTCTTCGGAC		Non_repetitive		33	13	0.04	0	0	0	0	0	0	0	0	0	0	0	0	0	0	0	1	0	0	0	0	0	0	0	0	0
MELO3C026286.2	chr02:26111577-26111608_Deletion	chr02:26111577-26111608_Deletion	31	chr02	26109608	26130893	26111577	26111608	chr02:26111577-26111608	chr02:26111577-26111608_Del	chr02	26111577	26111608	31	Deletion	CTCGCTAGTTCGGTCACGGTCGCGCTCTTCG		Non_repetitive		42	13	0.04	0	0	0	0	0	0	0	0	0	0	0	0	0	0	0	0	1	0	0	0	0	0	0	0	0
MELO3C026286.2	chr02:26114133-26114158_Deletion	chr02:26114133-26114158_Deletion	25	chr02	26109608	26130893	26114133	26114158	chr02:26114133-26114158	chr02:26114133-26114158_Del	chr02	26114133	26114158	25	Deletion	GGTTTACTTGTTGCTTTGTGGGGAT		Non_repetitive		39	17	0.4	0	1	0	0	1	1	1	1	0	1	1	0	1	1	0	0	0	0	1	0	0	0	0	0	0
MELO3C026286.2	chr02:26114482-26114482_Insertion	chr02:26114482-26114482_Insertion	15	chr02	26109608	26130893	26114482	26114482	chr02:26114482-26114482	chr02:26114482-26114482_Ins	chr02	26114482	26114482	15	Insertion	AATTTCTTTGCTTTG		Non_repetitive		57	18	0.48	1	1	0	0	1	1	1	1	0	1	1	0	1	1	0	0	0	1	1	0	0	0	0	0	0
MELO3C026286.2	chr02:26125867-26125884_Deletion	chr02:26125867-26125884_Deletion	17	chr02	26109608	26130893	26125867	26125884	chr02:26125867-26125884	chr02:26125867-26125884_Del	chr02	26125867	26125884	17	Deletion	TCTCCTTGTCTGAGCCA		Non_repetitive		37	19	0.4	0	1	0	0	1	1	1	1	0	1	1	0	1	1	0	0	0	0	1	0	0	0	0	0	0
MELO3C026286.2	chr02:26130286-26130301_Deletion	chr02:26130286-26130301_Deletion	15	chr02	26109608	26130893	26130286	26130301	chr02:26130286-26130301	chr02:26130286-26130301_Del	chr02	26130286	26130301	15	Deletion	GTGTTATTTAATATT		Non_repetitive		31	20	0.4	0	1	0	0	1	1	1	1	0	1	1	0	1	1	0	0	0	0	1	0	0	0	0	0	0
MELO3C026286.2	chr02:26130302-26130317_Deletion	chr02:26130302-26130317_Deletion	15	chr02	26109608	26130893	26130302	26130317	chr02:26130302-26130317	chr02:26130302-26130317_Del	chr02	26130302	26130317	15	Deletion	TGTTATTTAATATTG		Non_repetitive		46	24	0.12	1	0	0	0	0	0	0	0	0	0	0	0	0	0	0	0	1	1	0	0	0	0	0	0	0
MELO3C026280.2	chr02:26174494-26174604_Deletion	chr02:26174494-26174604_Deletion	110	chr02	26174594	26179264	26174494	26174604	chr02:26174494-26174620	chr02:26174494-26174620_Del	chr02	26174494	26174604	110	Deletion	TATATATATATATATATATATATATATATATATATATATATATATATATATATATATATATATATATATATATATATATATATATATATATATATATATATATATATATA	(TA)n	Simple_repeat	1	13	24	0.04	0	0	1	0	0	0	0	0	0	0	0	0	0	0	0	0	0	0	0	0	0	0	0	0	0
MELO3C026280.2	chr02:26174510-26174620_Deletion	chr02:26174510-26174620_Deletion	110	chr02	26174594	26179264	26174510	26174620	chr02:26174494-26174620	chr02:26174494-26174620_Del	chr02	26174510	26174620	110	Deletion	TATATATATATATATATATATATATATATATATATATATATATATATATATATATATATATATATATATATATATATATATATATATATATATATATATATATATATATA	(TA)n	Simple_repeat	1	17	24	0.04	0	0	0	0	0	0	0	0	0	0	0	0	0	0	0	0	0	0	0	0	1	0	0	0	0
MELO3C026280.2	chr02:26174524-26174619_Deletion	chr02:26174524-26174619_Deletion	95	chr02	26174594	26179264	26174524	26174619	chr02:26174494-26174620	chr02:26174494-26174620_Del	chr02	26174524	26174619	95	Deletion	TATATATATATATATATATATATATATATATATATATATATATATATATATATATATATATATATATATATATATATATATATATATATATATAT	(TA)n	Simple_repeat	1	17	24	0.04	0	0	0	0	0	0	0	0	0	0	0	0	0	0	0	0	0	1	0	0	0	0	0	0	0
MELO3C026280.2	chr02:26174526-26174619_Deletion	chr02:26174526-26174619_Deletion	93	chr02	26174594	26179264	26174526	26174619	chr02:26174494-26174620	chr02:26174494-26174620_Del	chr02	26174526	26174619	93	Deletion	TATATATATATATATATATATATATATATATATATATATATATATATATATATATATATATATATATATATATATATATATATATATATATAT	(TA)n	Simple_repeat	1	17	24	0.16	0	0	0	0	1	0	0	0	0	0	0	0	1	0	0	0	1	0	1	0	0	0	0	0	0
MELO3C026280.2	chr02:26174528-26174620_Deletion	chr02:26174528-26174620_Deletion	92	chr02	26174594	26179264	26174528	26174620	chr02:26174494-26174620	chr02:26174494-26174620_Del	chr02	26174528	26174620	92	Deletion	TATATATATATATATATATATATATATATATATATATATATATATATATATATATATATATATATATATATATATATATATATATATATATA	(TA)n	Simple_repeat	1	18	24	0.04	0	0	0	0	0	0	0	0	0	0	0	0	0	0	0	0	0	0	0	0	0	0	0	1	0
MELO3C026280.2	chr02:26174536-26174620_Deletion	chr02:26174536-26174620_Deletion	84	chr02	26174594	26179264	26174536	26174620	chr02:26174494-26174620	chr02:26174494-26174620_Del	chr02	26174536	26174620	84	Deletion	TATATATATATATATATATATATATATATATATATATATATATATATATATATATATATATATATATATATATATATATATATA	(TA)n	Simple_repeat	1	19	24	0.04	0	0	0	0	0	0	0	0	0	0	0	0	0	0	0	0	0	0	0	0	0	0	0	0	1
MELO3C026280.2	chr02:26174540-26174620_Deletion	chr02:26174540-26174620_Deletion	80	chr02	26174594	26179264	26174540	26174620	chr02:26174494-26174620	chr02:26174494-26174620_Del	chr02	26174540	26174620	80	Deletion	TATATATATATATATATATATATATATATATATATATATATATATATATATATATATATATATATATATATATATATATA	(TA)n	Simple_repeat	1	19	24	0.04	0	0	0	1	0	0	0	0	0	0	0	0	0	0	0	0	0	0	0	0	0	0	0	0	0
