## Supplementary material for "Melon pan-genome and multi-parental framework for high-resolution trait dissection": Sup._Table7

### Sheet: MELO3C021831
Sup. Table 7: Exonic polymorphisms in MELO3C021831 FOM-2 gene
		polymorphism #
no.	Haplotype Group	1	2	3	4	5	6	7	8	9	10	11	12	13	14	15	16	17	18	19	20	21	22	23	24	25	26	27	28	29	30	31	32	33	34	35	36	37	38	39	41	42	43	44	40	45	46	47	48
exon/intron (T3)		5'	exon 1	exon 1	exon 1	exon 1	exon 1	exon 1	exon 1	exon 1	exon 1	exon 1	exon 1	exon 2	exon 2	exon 2	exon 2	exon 2	exon 2	exon 2	exon 2	exon 2	exon 2	exon 2	exon 2	exon 2	exon 2	exon 2	exon 2	exon 2	exon 2	exon 2	exon 2	exon 2	exon 2	exon 2	exon 2	exon 2	exon 2	exon 2	exon 2	exon 2	exon 2	exon 2	Intron 2	exon 3	exon 3	exon 3	exon 3
Genomic Position		6751271	6751255	6751207	6751198	6751197	6751190	6751102	6751067	6751012	6750836	6750830	6750766	6750473	6750470	6750302	6750206	6750170	6750153	6750098	6750002	6749972	6749674	6749610	6749577	6749552	6749518	6749489	6749382	6749334	6749310	6749309	6749300	6749264	6749240	6749224	6749184	6749057	6749055	6748967	6748925	6,748,883-4	6748822	6,748,748-64		6748389	6748387	6748365	6748056
Type [Reference allel]		splicing? [A]	SNP [T]	SNP [C]	SNP [G]	SNP [C]	SNP [A]	SNP [C]	SNP [C]	SNP [C]	SNP [C]	SNP [A]	SNP [G]	SNP [G]	SNP [G]	SNP [C]	SNP [A]	SNP [C]	SNP [A]	SNP [G]	SNP [A]	SNP [C]	SNP [A]	SNP [A]	SNP [T]	SNP [C]	SNP [A]	SNP [T]	SNP [T]	SNP [G]	SNP [G]	SNP [G]	SNP [A]	SNP [C]	SNP [T]	SNP [C]	SNP [A]	SNP [T]	SNP [G]	SNP [G]	SNP [A]	SNP [GC]	SNP [G]	SNP [CAATGGGTGGTATGATG]	1,100 bp InDel	SNP [G]	SNP [A]	SNP [A]	SNP [T]
Predicted effect on protein		?	(AA) TRP/GLY	(AA) ARG/GLY	(AA) ALA/THR	(AA) ALA/VAL	NO	NO	NO	(AA) HIS/ASP	NO	(AA) SER/ARG	(AA) VAL/LEU	NO	NO	NO	NO	NO	NO	NO	NO	NO	(AA) LYS/GLU	(AA) ASN/ILE	(AA) ILE/THR	NO	(AA) MET/VAL	NO	(AA) LEU/PRO	(AA) SER/ASN	(AA) GLY/ARG	(AA) GLY/GLU	(AA) GLU/ASP	NO	NO	(AA) ARG/CYS	(AA) ASP/GLY	NO	(AA) SER/ILE	NO	NO	NO	(AA) GLU/LYS	(AA) ALA,MET,GLY,GLY,MET,MET/VAL,MET,GLN,ASN,MET,ILE		(AA) GLY/ASP	(AA) LYS/GLU	(AA) LYS/THR	(AA) PHE/SER
ARJ	3																										G		C			A													√
BDR	3																										G		C			A													√
DUD	3																										G		C			A													√
INB	3																										G		C			A													√
NDD1	3																										G		C			A													√
PI164323	3																										G		C			A													√				C
QME	3																										G		C			A													√
TAD	3																										G		C			A													√
ESL	1
PI 161375	1
SAS	1																																																C
BAHC	1
OHG	1																																																C
TOG	1																																																C
AY	2	H	H	H	A	H	H	T	T	G	T	T	T	A	A	T	G	T	G	A	G	G	G	T	C			A		A	C		C	T	C	T	G	C	A	A	G	AT	A	TAATGCAGAATATGATC		A	G	C
DUL	2	H	H	H	A			T	T	G	T	T	H	A	A	T	G	T	G	A	G	G	G	T	C	T		A		A	C		C	T	C	T	G	C	A	A	G	AT	A	TAATGCAGAATATGATC		A	G	C
KRY	2	G			A			T	T	G	T	T	T	A	A	T	G	T	G	A	G	G	G	T	C	T		A		A	C		C	T	C	T	G	C	A	A	G	AT	A	TAATGCAGAATATGATC		A	G	C
NA	2	G			A			T	T	G	T	T	T	A	A	T	G	T	G	A	G	G	G	T	C	T		A		A	C		C	T	C	T	G	C	A	A	G	AT	A	TAATGCAGAATATGATC		A	G	C
NY	2	G			A			T	T	G	T	T	T	A	A	T	G	T	G	A	G	G	G	T	C			A		A	C		C	T	C	T	G	C	A	A	G	AT	A	TAATGCAGAATATGATC		A	G	C
PSR	2	G			A			T	T	G	T	T	T	A	A	T	G	T	G	A	G	G	G	T	C	T		A		A	C		C	T	C	T	G	C	A	A	G	AT	A	TAATGCAGAATATGATC		A	G	C
VEP	2	H	H		A			T	T	G	T	T	H	A	A	T	G	T	G	A	G	G	G	T	C			A		A	C		C	T	C	T	G	C	A	A	G	AT	A	TAATGCAGAATATGATC		A	G	C
BEL	2	H	H		A		H	T	T	G	T	T	H	A	A	T	G	T	G	A	G	G	G	T	C	T		A		A	C		C	T	C	T	G	C	A	A	G	AT	A	TAATGCAGAATATGATC		A	G	C
DOYA	2	H	H		A			T	T	G	T	T	T	A	A	T	G	T	G	A	G	G	G	T	C			A		A	C		C	T	C	T	G	C	A	A	G	AT	A	TAATGCAGAATATGATC		A	G	C
PI414723	2	G			A			T	T	G	T	T	T	A	A	T	G	T	G	A	G	G	G	T	C			A		A	C		C	T	C	T	G	C	A	A	G	AT	A	TAATGCAGAATATGATC		A	G	C
TVT	2	G			A			T	T	G	T	T	T	A	A	T	G	T	G	A	G	G	G	T	C	T		A		A	C		C	T	C	T	G	C	A	A	G	AT	A	TAATGCAGAATATGATC		A	G	C
Empty cells are reference allele
H= heterozygote
√ = 1100 bp Insertion
