## Supplementary material for "Melon pan-genome and multi-parental framework for high-resolution trait dissection": Sup._Table8

### Sheet: Sheet1
Sup. Table 8: Primers for MT-2 and FOM-2 markers
Primer#	Locus_Cross	primer name	primer direction	sequence	Position (DHL92 v4.0 )	GeneID	comments
1	MT-2_TADxQME	26280 F1	F	GTGCATGCATGGTAGAAAGC	26175790	MELO3C026280	Product size 330 bp. Alw26I Cut TAD 170+160
2	MT-2_TADxQME	26280 R1	R	TGTCAGCGCAACCTTGCAG	26176100
3	MT-2_TADxQME	26292 F1	F	CTGGAGGAGGAGGCTGTG	26076960	MELO3C026292	Product size 283 bp. HaeIII cut TAD 170+107
4	MT-2_TADxQME	26292 R1	R	GTTCGGAGTATGACGCAATC	26077230
5	MT-2_TADxQME	26288 F1	F	GCGCTGTTGTCAGTATATCG	26106995	MELO3C026288	Product size 295 bp. Alw26I cut TAD 87+210
6	MT-2_TADxQME	26288 R1	R	GGTGTGGTCTCCTGTGTTG	26107270
7	MT-2_ESLxPI161375	26279 F1	F	GGGATACACATGGTTATGTTG	26181630	MELO3C026279	Product size 210 bp. AluI cut PI161 120+90, StyI cut ESL 120+90
8	MT-2_ESLxPI161375	26279 R1	R	GAAGCAGACTCACAGTTTCC	26181820
9	MT-2_ESLxPI161375	26279 F2	F	GGATGTCATCGACTTGGAAG	26181710	MELO3C026279	Product size 190 bp. AluI cut PI161, StyI cut ESL 110+80
10	MT-2_ESLxPI161375	26279 R2	R	GCCAAACTAACCACAATCTC	26181880
11	FOM-2	CAPS 3 F	F	TGGCATCCTTCAGCACCTTC	6748430	MELO3C021831
12		CAPS 3 R	R	AGACGTAGCATTGCTTCTGTAG	6748200
13		FOM2 new F	F	cttcgatggcgttcaaatta	6748840
14		FOM2 new R	R	gtgctgaaggatgccaaaat	6748430
15		FOM2 INDEL F	F	CTGCAACAAAGAAAACAGAGTG	6748240
16		FOM2 INDEL R	R	AGGAAGCCAAAGGAGCAAAC	6749130
